# Synchronization of Circadian Clock Gene Expression in *Arabidopsis* and *Hyaloperonospora arabidopsidis* and its Impact on Host-Pathogen Interactions

**DOI:** 10.1101/2024.03.27.586998

**Authors:** Osman Telli, Deniz Göl, Weibo Jin, Birsen Cevher-Keskin, Yiguo Hong, John M. McDowell, David J. Studholme, Mahmut Tör

## Abstract

Organisms across all kingdoms have an internal circadian clock running in 24h cycles. This clock affects a variety of processes, including innate immunity in plants. However, the role of pathogen circadian clocks had not been extensively explored. We previously showed that light can influence infection of the oomycete *Hyaloperonospora arabidopsidis* (*Hpa*, downy mildew disease) on its natural host *Arabidopsis thaliana*. Here, we identified *Hpa* orthologs of known circadian clock genes (CCGs) *Drosophila TIMELESS (TIM)* and *Arabidopsis Sensitive to Red Light Reduced 1 (AtSRR1)* genes. Expression of both *HpaTIM* and *HpaSRR1* showed a circadian rhythm when *Hpa* was exposed to constant light. Contrastingly, these two genes were negatively regulated by constant dark exposure. Furthermore, the expression patterns of *HpaTIM* and *HpaSRR1* correlate with those of *AtCCA1* and *AtLHY*, indicating a synchronisation of biological clock genes between the host and the pathogen. In addition, screening mutants of *Arabidopsis* Clock Regulated Genes (*AtCRGs*) with three virulent *Hpa* isolates revealed that mutations in *AtCRGs* influenced *HpaTIM* and *HpaSRR1* expression and *Hpa* development, indicating a functional link between the plant biological clock and virulence. Moreover, sporulation of *Hpa* was reduced by targeting *HpaTIM* and *HpaSRR1* with short synthesized small interfering RNAs, indicating that the pathogen clock is also relevant to virulence. We propose that plant and pathogen clocks are synchronized during infection and that proper regulation of both clocks are genetically necessary for pathogen virulence.
