## Supplemental Table 2 for "Synchronization of Circadian Clock Gene Expression in *Arabidopsis* and *Hyaloperonospora arabidopsidis* and its Impact on Host-Pathogen Interactions"

### Sheet: Sheet2
Supplemental Table 2. Selected 26 circadian related genes in A. thaliana and their primers
Gene	Locus ID	Forward Primer	Reverse Primer
CCA1	At2g46830	TACCCTTCATGCATGGTTAGC	CTTCAATCTTCTGCCATGCTC
CIR1	At5g37260	TTGGATTGTGCTCATATTCCC	TCATGGCTCAGATGGATTAGG
CKB3	At3g60250	CGTTCTGCAAGCAAATGTTTC	TCCACTCACATCAGACCCTTC
CRY1	At4g08920	TTATGGGCTACTGGTTGGTTG	ACTTGGCTAGACAAGTGTGCC
CRY2	At1g04400	AAATCCGCATCAAGAAGTGTG	TCCACTGGTGCTTCTCAGATC
DET1	At4g10180	AGGTAGGGTGGTTGTGGAATC	ACGAGCATCAACAAGATGACC
ELF3	At2g25930	TGGTAAGGTATCGGATTCACG	ACTGGTTCATTTGCTCATTGG
ELF4	At2g40080	ACCCCAATAGAGATGGGTTTG	GGTAGTTAGTGCCCAGGTTCC
GI	At1g22770	CCATCTGGACTAGCAGTGGTC	AAACTCCAATCCCAAAACCAG
KAT2	At4g18290	TGAAGGCAAACTCAAATGGAC	TCCCCTTACTTGGTCCATTTC
LCL5	At3g09600	TTCAGCAAAATCAGGAACACC	AGAGCTGGACAGAGGAAGAGC
LHY	At1g01060	GGAGAGAAACAAGTGAAGCCC	CTCCTCAAGTGGCAGAGAATG
LUX	At3g46640	GTAGCAGCGGTAATGTTGGAG	AAGTTTGTGTCTGACGCCATC
LWD1	At1g12910	AGATGCAAAAACACCAACACC	ACAAATCCCAAGAAGGGTCAC
LWD2	At3g26640	AGAAGCGTATTGGGTTTCTCC	TCGTCGAATGCTCCTTATCAC
PHYA	At1g09570	CAGAGAAAGGGAAATCACGTG	GAGTGTTGAATCGAATGGACC
PHYB	At2g18790	GTTCCCAAGTCGACTAAACCG	AAAAGCTTACGGGTTGGTCTC
PIF3	At1g09530	AGTCTGTTGCTTCTGCTACGC	AAGAACCGGCAAAGATACCAC
PRR3	At5g60100	GGAGTCGGAGATGATTTCTCC	TGTCTTTGAAATTTATGCCGG
PRR5	At5g24470	TATCCCAAAAGTCACGAGTGG	ATTGTAACATTTAGCCGCACG
PRR7	At5g02810	AGCAAGGACATACACTTTGGC	TGAGAATTCGTCGTTCTTCAAC
PRR9	At2g46790	TTTCGTGGTTGTGATCGAAAG	AGGATCATCACGCAACTGATC
SRR1	At5g59560	TGTTTGTGAGACGGGAGAATC	TGATTTCCATGGTTGCTCTTC
TIC1	At5g61380	TTCGATATTGAACCCCATACG	TAACATGAAAGGAGGTGGTGG
TOC1	At5g61380	AACCCTGTGCTTTTAGAAAGAATC	TGCTATGATACTTCCATGGCC
ZTL	At5g57360	GGACCGTTTGCTAAAAGAAGG	GTGTCACTTAGAAGAACGCCG
LBb3.1	ATTTTGCCGATTTCGGAAC
