## Supplemental Table 3 for "Synchronization of Circadian Clock Gene Expression in *Arabidopsis* and *Hyaloperonospora arabidopsidis* and its Impact on Host-Pathogen Interactions"

### Sheet: Sheet1
Supplemental Table 3. Sequences of small dsRNA used to target Hpa-TIM, Hpa-SRR1 and Hpa-CesA3, and used as a negative control
Name of oligos	Sense 5'-3'	Antisense 5'-3'
SRR1	GCGCGUACGUGCUAUUGCCAACGAAAGUUU	AAACUUUCGUUGGCAAUAGCACGUACGCGC
TIM	CAGCAUCACUUCUGGAUAUGAAAGAUAUAG	CUAUAUCUUUCAUAUCCAGAAGUGAUGCUG
CESA3	GUCGUACUGAGGUACGUGCGAUGCGGCACU	AGUGCCGCAUCGCACGUACCUCAGUACGAC
Control small dsRNA	GAAGAGAGCGAAGCGAGGAUGCCAUUAUCA	UGAUAAUGGCAUCCUCGCUUCGCUCUCUUC
